# A Practical Roadmap For Sampling Floral Nectar From Communities of Many Plant Species

**DOI:** 10.64898/2025.12.19.695174

**Authors:** G.E. Kirschke, J.A. Bain, J.E. Ogilvie, P.J. CaraDonna

## Abstract

1. Floral nectar plays a critical role in shaping the ecology and evolution of plant-pollinator interactions. Effective and efficient methods that allow for broad-scale sampling of nectar volume and sugar concentration across a diversity of taxa are needed to improve our understanding of many dimensions of mutualistic plant-pollinator interactions—including their basic ecology and evolution, their responses to environmental change, and their conservation and restoration.
2. Despite the key importance of nectar for mediating plant-pollinator interactions, quantifying floral nectar in the field from many different plant species is challenging because there is often no one-size-fits-all sampling method that is effective across a diversity of floral structures and nectar traits. Different methods require different preparation, and sampling from many species involves a variety of logistical challenges.
3. Here we provide a methodological roadmap for sampling floral nectar in the field from many different plant species. We describe our nectar collection methods in detail, including necessary equipment, calculations, and approaches appropriate for different floral morphologies. We also provide a troubleshooting guide for common problems encountered while collecting nectar in the field. To demonstrate the utility and effectiveness of our methods for collecting nectar from many different species, we present results on nectar trait variation from 53 species in an ecosystem.
4. Our method illustrates that nectar traits vary considerably within and among plant species, indicating that large-scale nectar sampling projects are an important consideration for many basic and applied questions in pollination ecology and evolution. We hope that across many plant communities and ecosystems, our paper provides a practical roadmap for how to navigate the complexities of quantifying floral nectar traits.
