## Supplemental Table 1 for "A Practical Roadmap For Sampling Floral Nectar From Communities of Many Plant Species": Table_S1.csv

	species	family	floral_unit	mean_vol	median_vol	min_vol	max_vol	mean_mg_ul	median_mg_ul	min_mg_ul	max_mg_ul	mean_brix	median_brix	min_brix	max_brix	mean_sugar	median_sugar	min_sugar	max_sugar	method	method_reference_code
1	Aconitum.columbianum	Ranunculaceae	flowers	1.77072704081633	1.5625	0.09375	4.53125	0.543867979673469	0.485545862	0.21636446	0.964058732	44.4948979591837	41	20	71	0.919434010531888	0.8685811859375	0.032942959875	2.5875631015625	direct	1d
2	Agastache.urticifolia	Lamiaceae	flowers	0.071875	0.0625	0.03125	0.125	0.841336433	0.901770094	0.40368608	0.982200024	63.6	67.5	35	72	0.0602869891375	0.0574615841875	0.024196243125	0.11602876125	direct	1a
3	Aquilegia.caerulea	Ranunculaceae	flowers	11.796875	11.796875	4.0625	19.53125	0.295141638023438	0.284209112046875	0.181639934	0.430508394	26.3125	25.625	17	37	3.19181131179932	3.04856842484863	1.748940350625	4.921168046875	direct	1d
4	Campanula.rotundifolia	Campanulaceae	flowers	1.05357142857143	1.125	0.21875	1.75	0.386226235785714	0.3578316525	0.170254512	0.54249741	33.2857142857143	31.5	16	45	0.381947642037946	0.35954669475	0.067170727421875	0.626205391875	direct	1b
5	Castilleja.linariifolia	Orobanchaceae	flowers	3.375	2.5	2.0625	5.5625	0.697856038	0.919366722	0.228132282	0.94606911	53.1666666666667	68.5	21	70	1.839556721	1.951267539375	1.268985818625	2.298416805	direct	1a
6	Chrysothamnus.parryi	Asteraceae	flower.heads	0.693452380952381	0.75	0.125	1.5625	0.912002306571429	0.910540604	0.790811442	0.982200024	68.0476190476191	68	61	72	0.624952709607143	0.6437690025	0.11602876125	1.50634176875	centrifuge	2a
7	Cirsium.parryi	Asteraceae	flower.heads	15.35546875	10.234375	0.65625	36.5625	0.73481949811989	0.749813467	0.57539946121875	0.815873625	57.48958333375	58.5	47.25	62.5	10.8729759388915	7.53391912352008	0.524429113359375	23.1016924835156	centrifuge	2d
8	Claytonia.lanceolata	Montiaceae	flowers	0.138548801369863	0.125	0.03125	0.90625	0.400474067369863	0.351391572	0.0561140415	0.964058732	33.6164383561644	31	5.5	71	0.0530354921089255	0.04708685559375	0.0042703610625	0.1330390635	direct	1b
9	Cymopterus.lemmonii	Apiaceae	umbels	0.175	0.1484375	0.0625	0.40625	0.824449821	0.841328737	0.646973964	1.000494054	62.8	64	52	73	0.136387483625	0.107595298890625	0.062530878375	0.28825130425	centrifuge	2e
10	Dasiphora.fruticosa	Rosaceae	flowers	0.549107142857143	0.53125	0.125	1.625	0.722220787142857	0.749761597	0.444092054	0.824298804	56.6428571428571	58.5	38	63	0.404907647669643	0.31640877625	0.09270439425	1.31216165275	centrifuge	2b
11	Delphinium.barbeyi	Ranunculaceae	flowers	1.37957546650015	1.09375	0.125	5.36585365853659	0.671110401222502	0.60143139	0.114699992	1.240455400352	52.5123493975904	49	11	85.4	0.84892060160202	0.639064768658536	0.03942812225	5.315124661875	direct	1d
12	Delphinium.nuttallianum	Ranunculaceae	flowers	0.77782012195122	0.625	0.125	2.6875	0.767842727531089	0.77427978	0.430508394	1.23232473	59.2626016260163	60	37	85	0.575375454032207	0.46352197125	0.094736005	1.833008900625	direct	1d
13	Epilobium.angustifolium.subsp.circumvagum	Onagraceae	flowers	3.03717030629609	2.80487804878049	0.46875	6.875	0.503002370488372	0.54249741	0.14776139	0.84125664	41.0232558139535	45	14	64	1.41544441433359	1.1355245071875	0.180196817073171	4.866980698125	direct	1a
14	Eremogone.congesta	Caryophyllaceae	flowers	0.601835317460318	0.354166666666667	0.0208333333333333	2.60416666666667	0.577278198133333	0.557042382	0.288466802	0.807484094	46.9333333333333	46	26	62	0.377323446571776	0.187027037083333	0.010408367375	1.566227578125	centrifuge	2c
15	Erigeron.elatior	Asteraceae	flower.heads	0.791666666666667	0.6875	0.25	1.5	0.591167450888889	0.662416154	0.136651554	0.824298804	47.5555555555556	53	13	63	0.455962693430556	0.370817577	0.093947943375	0.824298804	centrifuge	2a
16	Erigeron.flagellaris	Asteraceae	flower.heads	0.167601102941176	0.166666666666667	0.025	0.4375	0.472588106352941	0.485545862	0.125631444	0.910540604	38.7647058823529	41	12	68	0.0723615129856617	0.05175126203125	0.01249004085	0.19955859525	centrifuge	2a
17	Erigeron.speciosus	Asteraceae	flower.heads	0.98779296875	0.484375	0.03125	5.5	0.5472568311875	0.542559361	0.114699992	0.875605962	44.0625	45	11	66	0.346698890833984	0.25556226765625	0.0247128575625	1.425616128125	centrifuge	2a
18	Eriogonum.umbellatum	Polygonaceae	umbels	1.50520833333333	1.44791666666666	1.3125	1.8125	0.720747610806173	0.732298490658593	0.61648265	0.801910811907506	56.625	57.416666665	50	61.66666667	1.09212553021321	1.0080007881769	0.899037197916667	1.45346334658235	centrifuge	2e
19	Eriogonum.umbellatum.var.majus	Polygonaceae	umbels	8.9238281252457	7.98437500046407	1.46875	23.75	0.932989559326186	0.957305543421875	0.625141328497251	1.03287934465625	69.05406746	70.625	50.57142857	74.75	8.38684510677989	7.07802684321989	1.51704153746387	23.8102347177829	centrifuge	2e
20	Erythronium.grandiflorum	Liliaceae	flowers	0.792842741935484	0.40625	0.0625	6.796875	0.582694378591246	0.67799079	0.09309879	0.94606911	46.5895161290323	54	9	70	0.323142571916582	0.2534563790625	0.0473680025	2.15516955900094	direct	1b
21	Eucephalus.engelmannii	Asteraceae	flower.heads	1.34090909090909	1.25	0.3125	2.5625	0.876833502363636	0.84125664	0.790811442	1.000494054	66	64	61	73	1.18486690522727	1.14481974425	0.247128575625	2.378589605625	centrifuge	2a
22	Fragaria.virginiana	Rosaceae	flowers	0.334239130434783	0.1875	0.03125	1.1875	0.739827127478261	0.75788804	0.45779214	0.94606911	57.5652173913044	59	39	70	0.22355068601087	0.151403267625	0.0211872121875	0.886939790625	centrifuge	2b
23	Frasera.speciosa	Gentianaceae	flowers	15.08125	10.46875	3.17073170731707	54.8780487804878	0.75888198165709	0.77839953609375	0.566196383035156	0.892999584	58.9421428574286	60.25	46.625	67	11.6349431580876	8.4533491090625	1.81274639317073	49.0060747317073	direct	1b
24	Gentiana.parryi	Gentianaceae	flowers	3.15625	3.125	1.71875	4.6875	0.335523171265906	0.313318404	0.27619695	0.430508394	29.666666666	28	25	37	1.01101561324643	1.061203089375	0.7399363021875	1.31379119216966	direct	1b
25	Gentianopsis.thermalis	Gentianaceae	flowers	0.863636363636364	0.75	0.03125	2.34375	0.147592128954545	0.125631444	0.05091329	0.32590229	13.8181818181818	12	5	29	0.122756677539773	0.0636416125	0.0101844465625	0.57648891796875	direct	1b
26	Hackelia.floribunda	Boraginaceae	flowers	0.1328125	0.1328125	0.078125	0.1875	0.507902189	0.507902189	0.444092054	0.571712324	42.5	42.5	38	47	0.06396614271875	0.06396614271875	0.0446650253125	0.083267260125	centrifuge	2c
27	Helianthella.quinquenervis	Asteraceae	flower.heads	0.414522058823529	0.3125	0.0625	1.625	0.729769427804706	0.685844865	0.377316654	1.168233368336	56.1529411764706	54.5	33	81.8	0.264031406456662	0.2163223469355	0.039478947	0.803160440731	direct	1c
28	Heliomeris.multiflora	Asteraceae	flower.heads	1.54017857142857	1.453125	0.4375	3.25	0.684013197214286	0.741704047	0.27619695	0.910540604	53.8214285714286	58	25	68	1.04309491860268	0.9862371285	0.20028406125	1.88730696375	centrifuge	2a
29	Heracleum.maximum	Apiaceae	umbels	1.38786458347353	1.07421875	0.104166666666667	3.28125000082031	0.5513485088	0.557042382	0.513778104	0.571712324	45.6	46	43	47	0.78439407869661	0.582760889648437	0.0535185525	1.87593106359398	centrifuge	2e
30	Heterotheca.villosa	Asteraceae	flower.heads	1.01811594202899	0.8125	0.0625	7.875	0.537965929134609	0.47160972	0.09309879	0.964058732	43.6028985507246	40	9	71	0.435619381502725	0.3649100805	0.050467755875	1.867306967375	centrifuge	2a
31	Hydrophyllum.capitatum	Boraginaceae	flowers	1.37611607142857	0.59375	0.03125	8.5625	0.566295419929143	0.639318558	0.14776139	0.807484094	45.7785714285714	51.5	14	62	0.491168446576321	0.398397134875	0.020217936375	1.832568461262	direct	1b
32	Hydrophyllum.fendleri	Boraginaceae	flowers	0.73125	0.65625	0.125	1.8125	0.8201585201	0.815891449	0.47160972	1.125142105968	62.47	62.5	40	79.6	0.56760012584345	0.5797334494375	0.140642763246	1.20395819775	direct	1b
33	Hymenoxys.hoopesii	Asteraceae	flower.heads	2.74305555555556	3.28125	0.78125	4.84375	0.359891760888889	0.33859299	0.10385613	0.485545862	31.3333333333333	30	10	41	0.9898772640625	1.07229115	0.2546111640625	2.12426314625	centrifuge	2d
34	Ipomopsis.aggregata	Polemoniaceae	flowers	1.88793333191199	1.58536585365854	0.0625	6.71875	0.31244183590796	0.2823189915	0.136651554	0.67799079	27.6353146853147	25.5	13	54	0.526384479241438	0.45380094375	0.031225102125	2.567677919625	direct	1a
35	Lathyrus.lanszwertii.var.arizonicus	Fabaceae	flowers	0.701935442386831	0.40625	0.03125	3.875	0.781911652922914	0.824298804	0.193119354	1.252701542	59.2382716049383	63	18	86	0.435604809949159	0.370817577	0.0226725016875	1.7508565125	direct	1a
36	Ligusticum.porteri	Apiaceae	umbels	7.31273370711594	2.74038461521598	0.136718750006836	22	0.807925581609259	0.843580220478226	0.316105646937808	1.08950934078125	61.0187317622222	64.13636364	28.22222222	77.75	6.19123201236243	2.15632057018841	0.110398215982082	22.41672158	centrifuge	2e
37	Linaria.vulgaris	Plantaginaceae	flowers	0.74375	0.75	0.0625	1.625	0.7348976722	0.758165748	0.33859299	1.0375446	56.95	59	30	75	0.5242915481125	0.50867345025	0.0648465375	1.15672788	direct	1a
38	Lonicera.involucrata	Caprifoliaceae	flowers	1.58723958333333	1.6796875	0.125	3.40625	0.4526020840625	0.46470093	0.2340529775	0.741635154	38.2604166666667	39.5	21.5	58	0.68887747969694	0.630212053984375	0.0687192926875	1.8752499825	direct	1a
39	Mertensia.ciliata	Boraginaceae	flowers	0.824054621848739	0.5625	0.03125	3.9375	0.462422145950065	0.3322342215	0.082426904	1.160340172992	37.231512605042	29.5	8	81.4	0.290937566458263	0.21603319040625	0.0051516815	3.219917203125	direct	1a
40	Mertensia.fusiformis	Boraginaceae	flowers	0.181124281609195	0.1484375	0.03125	1	0.759429168137931	0.77427978	0.351391572	1.01894189	58.8103448275862	60	31	74	0.143570988287536	0.091522881	0.0226725016875	0.875605962	direct	1a
41	Phacelia.heterophylla	Boraginaceae	flowers	0.0637755102040816	0.046875	0.015625	0.125	0.782797870857143	0.790811442	0.69369894	0.92823009	60.4285714285714	61	55	69	0.0490243960625	0.03400875253125	0.01450359515625	0.09885143025	direct	1b
42	Potentilla.pulcherrima	Rosaceae	flowers	0.72172619047619	0.625	0.15625	2	0.380748283904762	0.430508394	0.136651554	0.69369894	32.5238095238095	37	13	55	0.223277538508929	0.20368893125	0.036209878875	0.508591321875	centrifuge	2b
43	Pyrrocoma.crocea.var.crocea	Asteraceae	flower.heads	5.60416666666667	2.9375	1.25	15	0.642095563978249	0.646973964	0.552180225233737	0.75788804	51.5925925933333	52	45.66666667	59	3.46396496219057	2.178553264875	0.73313538	8.28270337850606	direct	1c
44	Salix.wolfii	Salicaceae	catkins	0.182291666666667	0.15625	0.09375	0.46875	0.840414111833333	0.858431301	0.61648265	0.964058732	63.75	65	50	71	0.147764067359375	0.12866038653125	0.085363181625	0.303269045625	centrifuge	2f
45	Senecio.bigelovii	Asteraceae	flower.heads	0.434895833333333	0.390625	0.1875	1.0625	0.607707946583333	0.624072901	0.351391572	0.94606911	49.0833333333333	50.5	31	70	0.253453254283854	0.26039358	0.080720323875	0.44310509775	direct	1c
46	Senecio.integerrimus	Asteraceae	flower.heads	0.697443181818182	0.46875	0.0625	3.28125	0.686156294386364	0.791445897	0.10385613	1.056303252	53.1136363636364	61	10	76	0.389196952265625	0.3071827335	0.04335618375	1.172061954	centrifuge	2a
47	Senecio.serra.var.admirabilis	Asteraceae	flower.heads	2.47098214285714	2.75	0.15625	4.0625	0.76377561	0.75788804	0.61648265	0.84125664	59.2857142857143	59	50	64	1.86257009273214	2.23818087171875	0.11842000625	3.28615875	centrifuge	2a
48	Solidago.multiradiata	Asteraceae	flower.heads	0.376838235294118	0.3125	0.125	0.6875	0.942578524117647	0.964058732	0.85835867	1.01894189	69.7647058823529	71	65	74	0.358957878448529	0.28454393875	0.12506175675	0.6752625165	centrifuge	2a
49	Symphyotrichum.foliaceum	Asteraceae	flower.heads	0.588541666666667	0.53125	0.1875	1.375	0.916910089666667	0.901770094	0.85835867	1.000494054	68.3333333333333	67.5	65	73	0.539048056854167	0.4979204443125	0.160942250625	1.227874428	centrifuge	2a
50	Taraxacum.officinale	Asteraceae	flower.heads	0.767427884615385	0.625	0.125	5	0.608233929192308	0.60143139	0.3070661825	0.875605962	49.0961538461538	49	27.5	66	0.506260891188101	0.35078065653125	0.05381354925	3.8713989	centrifuge	2d
51	Vicia.americana	Fabaceae	flowers	1.47686688311688	0.875	0.03125	7.15625	0.610666305034997	0.45435614515625	0.136651554	1.236386728464	47.3244155844156	38.75	13	85.2	0.594295071541541	0.4762020875625	0.010980986625	3.21029488886342	direct	1a
52	Viola.nuttallii	Violaceae	flowers	0.305418719211823	0.28125	0.03125	0.6875	0.581336347962285	0.586508304	0.061335222	1.000494054	45.9051724137931	48	6	73	0.148686590305799	0.164176117875	0.01605556575	0.382966637625	direct	1a
53	Wyethia.arizonica	Asteraceae	flower.heads	0.839285714285714	0.625	0.25	1.9375	0.866701956571429	0.92823009	0.69369894	1.01894189	65.2857142857143	69	55	74	0.688381433732143	0.59129319375	0.231760985625	1.34404169625	direct	1c
